# Characterization of two conserved cell death elicitor families from the Dothideomycete fungal pathogens *Dothistroma septosporum* and *Fulvia fulva* (syn. *Cladosporium fulvum*)

**DOI:** 10.1101/2022.06.07.495221

**Authors:** Mariana Tarallo, Rebecca L. McDougal, Zhiyuan Chen, Yan Wang, Rosie E. Bradshaw, Carl H. Mesarich

## Abstract

*Dothistroma septosporum* (Ds) and *Fulvia fulva* (Ff; previously called *Cladosporium fulvum)* are two closely related Dothideomycete fungal species that cause Dothistroma needle blight in pine and leaf mold in tomato, respectively. During host colonization, these pathogens secrete virulence factors termed effectors to promote infection. In the presence of corresponding host immune receptors, however, these effectors activate plant defenses, including a localized cell death response that halts pathogen growth. We identified two effector protein families, Ecp20 and Ecp32, which are conserved between the two pathogens. The Ecp20 family has four paralogues in both species, while the Ecp32 family has four paralogues in *D. septosporum* and five in *F. fulva.* Both families have members that are highly expressed during host infection. Members of the Ecp20 family have predicted structural similarity to proteins with a β-barrel fold, including the Alt a 1 allergen from *Alternaria alternata,* while members of the Ecp32 family have predicted structural similarity to proteins with a β-trefoil fold, such as trypsin inhibitors and lectins. Using *Agrobacterium tumefaciens-mediated* transient transformation assays, each family member was assessed for its ability to trigger cell death in leaves of the non-host species *Nicotiana benthamiana* and *N. tabacum.* Using this approach, FfEcp20-2, DsEcp20-3 and FfEcp20-3 from the Ecp20 family, and all members from the Ecp32 family, except for the Ds/FfEcp32-4 pair, triggered cell death in both species. This cell death was dependent on secretion of the effectors to the apoplast. In line with recognition by an extracellular immune receptor, cell death triggered by Ds/FfEcp20-3 and FfEcp32-3 was compromised in *N. benthamiana* silenced for *BAK1* or *SOBIR1,* which encode extracellular co-receptors involved in transducing defense response signals following apoplastic effector recognition. We then investigated whether DsEcp20-3 and DsEcp20-4 triggered cell death in the host species *Pinus radiata* by directly infiltrating purified protein into pine needles. Strikingly, as in the non-host species, DsEcp20-3 triggered cell death, while DsEcp20-4 did not. Collectively, our study describes two new candidate effector families with cell death-eliciting activity from *D. septosporum* and *F. fulva* and provides evidence that members of these families are recognized by plant immune receptors.
