## Supplementary Table 1 for "Characterization of two conserved cell death elicitor families from the Dothideomycete fungal pathogens *Dothistroma septosporum* and *Fulvia fulva* (syn. *Cladosporium fulvum*)"

### Sheet: Table S1
Supplementary Table S1: Sequences for Fulvia fulva, Dothistroma septosporum and D. pini Ecp20 and Ecp32 family members.
IDa	Coding DNA sequence	Protein sequence
FfEcp20-1	ATGTTCTCCAACGTTGCCTCGACCCTCGCCTTCAGCCTCGGATTGGCCTCCATGGCATCAGCAGCAGCAGTTGCAGCACCCCAAAGCGACAGCGGAGACAATCTCTGGCACATCTCGGGCTTTGACGCCCGCTGCGCCAACGCCCGCTGCCAGTACTCCTTCCAAATCACCAGCTATGGTGATGATGACATCCCTGGCTTCTCGGCCTCTTGCCAGACAACGGGCATTTCACGCAACGACCAGACTTGGAGGCCCTGCACCGTTACCTATGGCAGCTCTGATGGTGTGCAGAGTGTGAAGGTGTACCTGCCGCTCACTCCCCTGAGGCCAAACAGCCCAACCCAGTTCCGCATCCGGGCTGCATTCAGCGACAGCGATCGTGTCACGTACTACACTGCT…	MFSNVASTLAFSLGLASMASAAAVAAPQSDSGDNLWHISGFDARCANARCQYSFQITSYGDDDIPGFSASCQTTGISRNDQTWRPCTVTYGSSDGVQSVKVYLPLTPLRPNSPTQFRIRAAFSDSDRVTYYTASLNGSYNGWRDTSRRGSDAGKFDMYPAASAAVA
FfEcp20-2	ATGCTCTTCACCAACTATCTCATCCTCGCCGGCGCAGCACTTGCTGCAGCTGTACCATCGGAGCTAGCCGGGCCGAAACCAAACCAATTCACAATTACGAACTTCGTCTTTGGATGCACAGTTGGCTGTGATTGGAGCTTCAACGTTGCTGTGCAAGGATCTGGGCCCGACCATCCGCCTGTCAAGAAGCCAGTGAAATGCTCCGGTAACGTGAATGACGCCAAAGACTACGTCGACTGCGGCAAAATCAGTGATACCCAGAGAATCAAAGCCTACATCGTCAAGGCCACGAATCAGCTCAAGCTTGAGTACGAGGTGCAGAAGCCGAATCATGGTGCCGTGTACCGATACACGGGCGAGAAGAAGGTATATGCCGCCACAGGTGAACACGCGAAGTTA…	MLFTNYLILAGAALAAAVPSELAGPKPNQFTITNFVFGCTVGCDWSFNVAVQGSGPDHPPVKKPVKCSGNVNDAKDYVDCGKISDTQRIKAYIVKATNQLKLEYEVQKPNHGAVYRYTGEKKVYAATGEHAKLQKPNFVVKETGSTGVA
FfEcp20-3	ATGCTCGCCTCAAGCCTCCTCACCCTCGCGGCCGCGACTCTCGCCACCGCCCTCCCAGCCGGCGTCGAGCCAGCAGCAGCACCCGGCCAATTCGAAGTCACCAACTTCGTCTTCGGCTGCACCGTCGGCTGCGACTGGTACCTCGACATCGCCGTGCACCCAGACATTGCCGGCACCCACCCAAGCGTACCGAACGGCGTGCACTGCGAGGGCAACCTCGACGACAACAAGTCCTTCAAGGAGTGCGCACACGTCAGCAACGGCTCGAAACTCTACGCTTTCATTAGCAAGGACGACAACCTCCTCCAGCTCCGATATGAGGTTACCGATGTGGCTACCTCGACTGTCTACAACTACTACGGCGAGAAGGCTGTTTACGCTGCCACGAGCGATTACGCG…	MLASSLLTLAAATLATALPAGVEPAAAPGQFEVTNFVFGCTVGCDWYLDIAVHPDIAGTHPSVPNGVHCEGNLDDNKSFKECAHVSNGSKLYAFISKDDNLLQLRYEVTDVATSTVYNYYGEKAVYAATSDYADLQTPEFNVTEISGTKSKSA
FfEcp20-4	ATGCAGTTCACCACAGTCCTCGCCCTCCTCAGCGCCGTCGCTGCTCCAGCTCTCGCAGCACCAGCTGCCGACCCAGCAACGACCAGCATGATGGCCGCTGGCCCACCATGGACCATCCAGAATTTCAAACGCACCTGTGGCGGCGGTGTCTGCACCTACGACTACGCCATCAACCAGAACAACAAAGCTACCAAGTGCACCTACCAAGTCAAGGGCAACCCAGCCACCCGCGCATCCTACAGCAACGTCAAGTGCGGTCCATACGTCATCTCCTCCAACTGGTCAGGCCAGTTCGGCGAGGGCAATGGATTCCAGACGCTTGCTGTCGTCAATGGAAAGCAGATCATCTACCCTGCTTACACCGACAAGCAGCTGGTCAACGGACAGGTCGTCAAGCCA…	MQFTTVLALLSAVAAPALAAPAADPATTSMMAAGPPWTIQNFKRTCGGGVCTYDYAINQNNKATKCTYQVKGNPATRASYSNVKCGPYVISSNWSGQFGEGNGFQTLAVVNGKQIIYPAYTDKQLVNGQVVKPDQSYAPQNLP
FfEcp32-1	ATGAAGTTGACATCCTTCATCGTCTTCGCCCCGGCGGCGCTCGCTGCAGCAACCCCAGGAGCCGCTCCTCAGTCTGGTACATCGAAACCGCTCCGCTTCAGCGGCATGTCCATACGCCCCGCATCGCCTATCGACTCCGGCTCTATCAACGCGAACGGCGGAGAGTTCTGGATTGGCAAGCCCACCAAAACGAACTGTCCGAAAGATACACCAGCTGTCGCCGACGCTTGCAAACATGCAAACAACAAACAAACCATCTTCGACTACCTCAACGCTCAGCCTACATTGTCTCTCGACGTCGGCGTTCCCGGTGGCCAGCAGGTCTATGTCAACAAGGACACAGGTCGACTTAGGTTCACAACTGCGCACAGCGCTCATCAGGACGGCACGCCCGAAGCG…	MKLTSFIVFAPAALAAATPGAAPQSGTSKPLRFSGMSIRPASPIDSGSINANGGEFWIGKPTKTNCPKDTPAVADACKHANNKQTIFDYLNAQPTLSLDVGVPGGQQVYVNKDTGRLRFTTAHSAHQDGTPEAKGFSIVHDAKFQFEKKDWIACPEGPKGTYSVYAAAYKKADKKCLGFTWNVIKLDDKVPSAWQYN
FfEcp32-2	ATGAAGTCCTTCATCGCCGCCACCTTCGTCGCTGCAGCCGCTGCCCAGGCCGGCACAACTGAACCACTCCGCTTCACCGGTTTGGCCCAAGGGCCCTCTGGCACCCTTCTCAACGCCGGCGTCATCAACGCCAACGGCGGCTCCTTCTGGATCGGCAAGGACACAGTCACCAGCGTCCCAGCAAACACAGATTCTCACTCCGTCATCGGCCAAAGCAACACCAAGAACGGCAACACCACCATCTTCACCTACCTCAACAGCCAGAGCACCTTCAACCTCGACGTGGTCGTTCCACGAGGCCAGGCCGTCTTCGTCAGCCTGCCCGGCGGCAAGCTTAAATTCACTAAGGGTAACCATGCTGCTGCAGGGCGTTCACTTACACACGGCTTCGCGAATGTT…	MKSFIAATFVAAAAAQAGTTEPLRFTGLAQGPSGTLLNAGVINANGGSFWIGKDTVTSVPANTDSHSVIGQSNTKNGNTTIFTYLNSQSTFNLDVVVPRGQAVFVSLPGGKLKFTKGNHAAAGRSLTHGFANVYDATLKFEGKGWLGCGNDATGYEIFAASRAPANKAGCQRFSWKLKQVDAVVDGGPSQAYQYV
FfEcp32-3	ATGAAGTCCTTCATCGCCGCAGCATCCCTCGCCGCCCTCGCAGCCGCCTCCCCAGTTCCCCAAGCCGGCACAACAGAGCCCCTCCGCTTCGGCGGCCTGGCCCTCCGCTCCGCCTCCCCCATCCACTTCGGCTCCATCAACGCCAACAGCGGCGCCTTGTACATCGGCAAGAACACCACAACCTACTGCCCCGAAGACTCCGTCGCCGGCTCCACAGGCGCCTGCACATCCGCCAACACCAACCAGACCATCTTCTCCTACCTCAACGGCCAGGGAACCCTCTCGCTCTCCACGATGGTGCCAGGCGGTCAGCAGGTTTATGTCACTGTGGGAGACGAGGCGACGGGTCAGCTTGCCGGGCAGTTGAAGTTTACACCGGCGCACTCTGCGATGACATCC…	MKSFIAAASLAALAAASPVPQAGTTEPLRFGGLALRSASPIHFGSINANSGALYIGKNTTTYCPEDSVAGSTGACTSANTNQTIFSYLNGQGTLSLSTMVPGGQQVYVTVGDEATGQLAGQLKFTPAHSAMTSGPALTEGFAIAYDAKFQFEGQDWFACPVDEFNSGYGIWSVARVGGSNAGEGCLGFTWRVVQVGDETASAWQYQ
FfEcp32-4	ATGAAGCCCTTCACCATCGCCGCCCTCACCACCCTCGCCTCCACCGCTGCAGCTCAACGTTCGTTCTACCTCATGGCCCTTCGCAGCGCTTCACCCATCCACTTCGGCGCCATCAACGCAAATGCTAGCGGCCTTTGGATCGGCAAAGAATCAGCAGACTACTGCCCAGACATCGACGGTCTTCGCAACTCTTGCCCAAACTCGACTTCCGCCATCTTCGGTATCTCGCAGGATGGTGTGCAGTCTAACACGACTGGCAATCTGTACCTTGATGTGATTGTGCCGGGTGGTCAGCAGATCTACATCGAGCCATCCTGTGGCAAAGTCCTCTACACCACCCACCACTCCGTCTCCAAGCCTCAAGGCAGCATCCTCGGCGGCTGGTCTCTCGACACCACT…	MKPFTIAALTTLASTAAAQRSFYLMALRSASPIHFGAINANASGLWIGKESADYCPDIDGLRNSCPNSTSAIFGISQDGVQSNTTGNLYLDVIVPGGQQIYIEPSCGKVLYTTHHSVSKPQGSILGGWSLDTTRGGDLSFLAYNNGTFFCPVDNTTDPVTRQPRGPWQMYASLPNVTLPSKSCLGANLLASNTSGPGAFEYS
FfEcp32-5	ATGAAGTCCTTCATCGCACTCGCCCTCGCCGCATCGGCAGCAGCTCTGCCATCTCTCAAGGGCGGCGAGGAGACCATCCACTTCAGCGGTGTTGCCATCCGCTCCGGTGGCGACATTCAGTACGCCCCTATCGCCGCCAACGGCTCGTCCTTCTGGCTCAACAAGGACACCGCGACCTACACCCCAGACATCCCGCAAATCCCGATCAACAACAACAGGACCACCAGCACAGTCTTCAGCTTCTACCTCCCAGGCGATACTCTGTCGCTCTACACAACCGTGCCAGGCGGTCAGCAAGCTTACGTTGCTGCTGACGGAAAGCTTAAGTTCACCATCGCACACAGCGGCTACACTGGCAACGGATCTGTCACACAGGGTTTCGGGATTGCTCAGGGACAC…	MKSFIALALAASAAALPSLKGGEETIHFSGVAIRSGGDIQYAPIAANGSSFWLNKDTATYTPDIPQIPINNNRTTSTVFSFYLPGDTLSLYTTVPGGQQAYVAADGKLKFTIAHSGYTGNGSVTQGFGIAQGHLLFENTGFLAVATNETSNIPDNKGTAYQIYAASRTNLTGEGFAFRAIAADNTTVSAWQYV
DsEcp20-1	ATGTTCCTCAATCTCGCTTCAACCTTTGTCTTGAGCCTTGGCTTGCTCTCGACAGCCTCTGCGGCAGCAATCGAGGCCCGTCAGGGCAACAAACCCGACGCCTGGCACATCACCACCTTCGATGCCAGCTGTAAGAATGGTCTTTGCCAATACTACTTCCAGGCGGACAGCAATGGCAACGACGGCCGCCCTGGCTTCAGGGCTGTCTGTCAAGGACAGGGTCTCCAGCGTAACGACATGACCTTGAGAGACTGCACGTTTCCCGGACCGAGTCCAAGTGGTATCCAGAACGTGCAGGCTTATGTGCAGCTTACCCCGTTACGTCCGGGGTATCAGAGCGAGTTCAAACTCCAAGTTGGGTTCACATCGGGCCGCCAGGGTATCGTTTACTACAGCGGA…	MFLNLASTFVLSLGLLSTASAAAIEARQGNKPDAWHITTFDASCKNGLCQYYFQADSNGNDGRPGFRAVCQGQGLQRNDMTLRDCTFPGPSPSGIQNVQAYVQLTPLRPGYQSEFKLQVGFTSGRQGIVYYSGTQKNTYREWRDYSASGIYGGVFDVEPKLSSAVL
DsEcp20-2	ATGCTATTCACCAGATACCTCGTCCTCGCTGGAGCAGCACTCGGCGCGGCCGCCCCGTCAGAACTAGCCAACAAAGCATCGAAGCCGAAACAATTCGCAGTCACAGAATTTGTCTTCGGCTGCACAGACGGCTGCTATTGGAATTTCAAAGTTGCCGTGCAAGGAGAAGGTCCCAACCATCCTCCCGTTCAAAAGCCAGTCGAGTGCTCCGGCAGCTTGGACGATAACAAGGACTACGTCGACTGCGGCGAGATCAGCAAGACCCAAACCATCAGAGCGTATATCGTCAAGGCCACGAATGAGCTGATGCTTAAGTATGAGGTGCAGAAGCCAAAGCAGGGCGCCATGTACCAATACACTGGCGAGAAGAAGGTGTACGCTGCGACCAATGACCCGAAG…	MLFTRYLVLAGAALGAAAPSELANKASKPKQFAVTEFVFGCTDGCYWNFKVAVQGEGPNHPPVQKPVECSGSLDDNKDYVDCGEISKTQTIRAYIVKATNELMLKYEVQKPKQGAMYQYTGEKKVYAATNDPKKLQKSSFIVKETSPTRVV
DsEcp20-3	ATGCTCGCCTCAAGCCTCCTCACCGTCGCAGCCGCGACTCTAGCCACTGCCCTCCCCGCCGGCGTCACTCCAGCAGCAGCGCCAGGCCAATTTGACATCACCAACTTCATTTTCGGCTGCACCGCCGGCTGCTTTTGGTACCTCGACATCGCCGTGCATCCAGCTGTCGCCAACCATCCCAGCGTACCCAGCAGCGTGCACTGCCAAGGCAACCTCGACGACAACAAGTCCTTCAAGGAGTGCGATCACGTCACCAACGAGTCGAAGCTCTACGCTTTTATCGGCAAGGATGACAACCTGCTTCAGCTCAAATATGAGGTCACAAATTCGAGCACATCGACGGTGTACAACTATTATGGCGAGAAGGAGGTCTATGCTGCCACCAGCGCATATGCGGAC…	MLASSLLTVAAATLATALPAGVTPAAAPGQFDITNFIFGCTAGCFWYLDIAVHPAVANHPSVPSSVHCQGNLDDNKSFKECDHVTNESKLYAFIGKDDNLLQLKYEVTNSSTSTVYNYYGEKEVYAATSAYADLQTPNFNVTEISGTKSKSS
DsEcp20-4	ATGCAATTCACTTCAGTCCTTGCTCTCCTCAGCGCCGTCGCTGTCCCAGCTCTCGCAGCACCGGCCGCGGACCCCGCGACCACGAACATGATGGCTTCAGGTCCCCAGTGGACCGTGCAAAACTTCAAGCGCACCTGCGGCGGTGGAGTCTGCACCTACGACTACAGCGTACTTCAAAACGGCCAAGCCACCAAGTGCAATTACCAAGTCAAGGGCAGCCCAGCAACCCGTGCCTCTTACAACAACGTCCAGTGTGGCCCCTACGTTATCTCCTCCAGCTGGTCTGGCCAGTTCGGCGATGGCAATGGCTTCCAGACGCTGGCTGTCGTCAACGGCAAGCAGATCATCTACCCAGCTTACACCGATAAGCAGCTGGTGTCTGGACAGGTTGTTACTCCA…	MQFTSVLALLSAVAVPALAAPAADPATTNMMASGPQWTVQNFKRTCGGGVCTYDYSVLQNGQATKCNYQVKGSPATRASYNNVQCGPYVISSSWSGQFGDGNGFQTLAVVNGKQIIYPAYTDKQLVSGQVVTPDQSYTPQNLPS
DsEcp32-1	ATGAAGCTGGTCTCAATCCTCACCTTCGCGACGGCGGTGCTCGCTGCAGCAACTCCAGAAGCCGTCCCTCAAGCTGGAACATCGAAACCTCTGCGCTTCAGCGGCATGTCTCTTCGCACCGCGTCGCCAATCCACTCCGCCTCTATCAACGCCAACGACGGCAAATTTTGGATCGGAAAGAAGACCAAGACCTATTGTCCAAAGAATAATCCAGCTGTGGCCGGCGCCTGCAAACATGCAAACAAGGACCAAACCATTTTCGACTACTTTAACGGCAAGCCTACCTTGTCCCTAGGTACCTCAGTCCCCGGCGGCCAACAAATCTACGTCAACAAAGACACGGGCCGACTTAGATTCACGGCCGCACACAGCACCCAGATGGACGGCACCCCTGAGCAG…	MKLVSILTFATAVLAAATPEAVPQAGTSKPLRFSGMSLRTASPIHSASINANDGKFWIGKKTKTYCPKNNPAVAGACKHANKDQTIFDYFNGKPTLSLGTSVPGGQQIYVNKDTGRLRFTAAHSTQMDGTPEQEGFTIVHGAKLQFKKEDWVACPGQMKGTYGVYAAKYKKSGRNGCLGFAWKVIQLDDSVPSAWQYSN
DsEcp32-3	ATGAAGTCCTTCATCGCAGCATCTGCCCTCGCAGCCCTCGCCGCCGCCTCTCCAGTCCCCCAAACCGGCATAACCACGACCTGCCGCTTCACCGGCATGTCCCTCCGCTCCGCCTCGCCCATCCACTTCGGCCAAATCAACGCCAACTCCAACGCCTTCTACATTGGCAAAAACACCACAACCTCCTGCCCCACCGACAACGCAGCCATAGCTCCCACCTGCGCCACCGTAAACACCAACGAGACAATCTTCGACTTCACCGACGGTCAAGGCACCCTTTCCCTCTCCACCCTCGTGCCCGGCGGCCAACAAGTCTACGTCACCGAAGGCGACGACGCCACCGGCCAGCTGGCGGGACAGTTGAAATTCACGACTGCGCACTCCGCTGCTACCAGTGGA…	MKSFIAASALAALAAASPVPQTGITTTCRFTGMSLRSASPIHFGQINANSNAFYIGKNTTTSCPTDNAAIAPTCATVNTNETIFDFTDGQGTLSLSTLVPGGQQVYVTEGDDATGQLAGQLKFTTAHSAATSGAALYDGFSIISDQDLQFEGKDWFACPIDDFNSGYGIWAVSRVAGSNAGDDCLEFSWRTVQVADGTESAYQYE
DsEcp32-4	ATGCATCCCATCCTCACCCTCCTCACCACCCTCCTCTTCGCAACATTCGCTGCAGCTCAACGCTCCTTCTACCTGCTCGCCCTCCGCAGCGCGTCTCCCATCCACTTCGGTACGATCGACGCAAACGCTAGCGGCCTTTGGATCGGCAAGGAATCCGCAGACTTTTGTCCCAACTTGCCCGGTCTTCGCAACTCGTGCCCCAACTCCACCGCTACGGTCTTTGGAATTTCCCAAGACGGACTCCAGAGCAATACGACGGGCAATTTGTATCTTGAGGTCATTGTGCCGGGGGGCCAGCAGATCTACATCGAGCCAGCCTGCGGTAAAGTCCTTTACACCACCCCACACTCATCTTTCAAGCCACAAGGCAGTATCCTGGGCGGCTGGTCCCTCGACACG…	MHPILTLLTTLLFATFAAAQRSFYLLALRSASPIHFGTIDANASGLWIGKESADFCPNLPGLRNSCPNSTATVFGISQDGLQSNTTGNLYLEVIVPGGQQIYIEPACGKVLYTTPHSSFKPQGSILGGWSLDTTRGGDLSFLAYLNGTFFCPVDNITDPVTRQPRGPWQMYASLPNVTLPSKQCLGANLLASNTSGPGAFEYS
DsEcp32-5	ATGAAGTCCTTCGTCGCCCTCGCCCTCGCTGCCTCAGCAGCAGCGCTTCCATCCCTCAAGACCCGTCAAGTTGCCGAAACAACCATTCACTTCTTCGGTCTCGCCATCCGCTCCGGAAGCGACATTCAATACGCCTCCGTTGCCGCCAACGGCTCCGCCCTCTGGCTTAACAAAGACACCGCCACCTACACCCCCAACATTCCGCAAATTCCCGTCACCACCAACCGCACCACCAGCACAATCTTCAGCTTCGATTCCCCTGGAGACACCCTCAGCCTCTACACCACCGTGCCAGGCGGCCAGCAGGTCTACGTCGCCGCTGATGGACAACTGCAGTTCACGCAGGCGCATACTGCGTACACGGGAAATGGATCTCTTGTGGAAGGTTTCGGCATCGCG…	MKSFVALALAASAAALPSLKTRQVAETTIHFFGLAIRSGSDIQYASVAANGSALWLNKDTATYTPNIPQIPVTTNRTTSTIFSFDSPGDTLSLYTTVPGGQQVYVAADGQLQFTQAHTAYTGNGSLVEGFGIAQGHLLFENTGFLAVATNETSNVPDNKGTAYKIYAASRTNLTGEGFAFRAIEADNTTIPAWQYE
DpEcp20-1	ATGTTCTCCAACCTCGCTTCAACCTTCGTCTTGAGCCTTGGCTTGCTCTCGACCGCCTCTGCGGCAGCAATTGAGGCCCGCCAGGGTAACAGCGACGGTAGCTGGCACATCACCACCTTCGACGCCAGCTGCAAGAATGGTCTTTGCCAATACTACTTCCAGGCAGACAGCGCCGGCAATGATGGCCGCCCTGGCTTTAGGGTTGTCTGTCAAGGACAGGGTCTCCAGCGCAACGATATGACCTTGAGGGACTGCACCTTTCCCAATCAGAGCTCTCGTGGTATTCAGAACGTGCAGGCTTACGTGCAGCTTACCCCATTGCGTCCGGACTACCAGAGCGAGTTCAAACTCCAAGTTGGGTTCACATCGGGCCGCCAGGGTGTCATTTACTACACCGGA…	MFSNLASTFVLSLGLLSTASAAAIEARQGNSDGSWHITTFDASCKNGLCQYYFQADSAGNDGRPGFRVVCQGQGLQRNDMTLRDCTFPNQSSRGIQNVQAYVQLTPLRPDYQSEFKLQVGFTSGRQGVIYYTGTQKNTYREWRDYSASGIYGGVFDVDPKQSAAIL
DpEcp20-2	ATGCTATTCATCAAGTATCTTGTCCTCACTGGAGCAGCACTCGCCGCGGCCGCCCCTTCAGAACTGGCCAAGGAAAAGCCGAAGCCGAAACAATTCGCTGTTACAGAGTTCGTCTTCGGCTGTACAGTCAGCTGCGATTGGAGTTTCAAAGTTACCGTACAAGGAAAAGGTCCCAACCATCCTCCCGTTCAAAAGCCAGTCGAGTGCTCTGGCAGCTTGGACGATAATAAGGACTATGTCGACTGCGGCAAGACCAGCAAGACCCAAACGATCAGAGCATATATCGTCAAGGCCACGAATGAGCTGATGCTTGAGTATGAGGTGCAGAAGCCAAAGCAGGGCGCCGTGTACCAATATACTGGCGAGAAGAAGGTATTCGCTGCAACCAATGACCCGAAG…	MLFIKYLVLTGAALAAAAPSELAKEKPKPKQFAVTEFVFGCTVSCDWSFKVTVQGKGPNHPPVQKPVECSGSLDDNKDYVDCGKTSKTQTIRAYIVKATNELMLEYEVQKPKQGAVYQYTGEKKVFAATNDPKKLQKPDFIVKETGSTGVA
DpEcp20-3	ATGCTCGCCTCAAGCCTCCTCACCATCGCGGCCGCGACTCTTGCCACCGCCCTCCCCGCCGGCGTCACCCCAGCAGCGGCACCAGGCCAATTTGACATCACCAACTTCGTCTTCGGCTGCACCGCTGGCTGCGACTGGTACCTCGACATCGCAGTGCATCCAGACGTCGCCAACCATCCCAGCGCAACCAACGGCGTGCACTGCCAAGGCAACCTCGATGACAACAAATCCTTCAAGGAGTGCGATCATGTCAGCAACGACTCGAAGCTCTACGCTTTCATCGGCAAGGACGACAACCTGCTTCAGCTCAGATATGAAGTTACAAACGCATCAACATCGACGGTGTATAACTACTATGGGGAAAAGGCAGTTTATGCTGCCACCAGCTCATATGCAGAT…	MLASSLLTIAAATLATALPAGVTPAAAPGQFDITNFVFGCTAGCDWYLDIAVHPDVANHPSATNGVHCQGNLDDNKSFKECDHVSNDSKLYAFIGKDDNLLQLRYEVTNASTSTVYNYYGEKAVYAATSSYADLQTPEFSVTEIMGTKSKSS
DpEcp20-4	ATGCAGTTCACCACGGTCCTCGCTCTCCTCAGCGCCGTCGCTGCTCCAGCTCTCGGAGCACCAGCCGCAGTCCCCGCAACCACGAACATGATGGCCTCAGGTTCCCAATGGACCATGCAAAACTTCAAGCGCACCTGCGGCGGTGGAGTCTGCACCTACGACTACAGCGTACTTCAAGATGGCCAAGCCACCCGGTGCAACTACCAAGTCAAGGGCAGCCCAGCAACCCGCGCCTCCTACAACAATGTCCAGTGCGGCCCTTACGTTATCTCTTCCAACTGGTCTGGCCAATTCGGCGATGGCAATGGCTTCCAGACTCTGGCTGTCGTCAACGGCAAGCAAATCATCTACCCAGCTTACACGGATAAGCAGCTGGTGTCCGGACAGGTTGTTACGCCA…	MQFTTVLALLSAVAAPALGAPAAVPATTNMMASGSQWTMQNFKRTCGGGVCTYDYSVLQDGQATRCNYQVKGSPATRASYNNVQCGPYVISSNWSGQFGDGNGFQTLAVVNGKQIIYPAYTDKQLVSGQVVTPDQSYTPQNLPS
DpEcp32-1	ATGAAGTTGGTCTCAATCCTCACCTTCGCGACCGCGGCGCTCGCTGCAGCGACTCCAGAAGCCGTCTCTCAAGCTGGAACGTCGAACCCTCTGCGCTTCAGCGGCATGTCTCTTCGCTCCGCGTCGCCAATTTACTTCGGCTCTATCAACGCCAATGACGGCAAATTCTGGATCGGAAAGAAGACCAAGACCTATTGCCCAAAGGATGATCCAGCTGTCGCCGACGCCTGCAAACAAGCAAACAAGAAACAAACCAATTTCGACTACTTCAACGGGAAGCCCACCTTGTTGCTAGATACCGCAGTCCCGGGCGGCCAAGAAGTCTACGTCAACAAAGACACGGGCCGACTCAGATACACGGCTGCACACAGTGCTCAGATGGCCGGCACCCCTGAGCAG…	MKLVSILTFATAALAAATPEAVSQAGTSNPLRFSGMSLRSASPIYFGSINANDGKFWIGKKTKTYCPKDDPAVADACKQANKKQTNFDYFNGKPTLLLDTAVPGGQEVYVNKDTGRLRYTAAHSAQMAGTPEQEGFTIVHDAKLQFKKEDWVACPEGKKGTYGVYAAKYKKGGSNGCLGFTWKVIQLDDSVPTAWQYSS
DpEcp32-3	ATGAATTCCTTCATCGTCGCCACCGCCCTCGCAGCAGGCCTCGTAGCCGGCTCTCCAGTGCCCCAAGCCGACACAACCACCACCTGCCGCTTCGGCGGCCTGGCCCTCCGCTCCGCCTCCCCAATCCACTATGGCCAAATCAACGCCAACGACGGCGCCTTCTACATCGGCAAAAACACCACAACCTATTGCCCCACCGACAACGAAGCCGTAGCTCCGAACTGCGCCACCGCAAATACCAACCAGACAATCTTCGACTTCACCGATGGTCAGAGCACCCTGTCTCTCGACACCATGGTCCCAGGCGGCCAGCAAGTCTACGTCACCGAAGGCGATGATGCAACGGGCCAGCTCGCGGGACAGTTGAAGTTCACGGCTGCGCATTCTGTTGCTACTAGT…	MNSFIVATALAAGLVAGSPVPQADTTTTCRFGGLALRSASPIHYGQINANDGAFYIGKNTTTYCPTDNEAVAPNCATANTNQTIFDFTDGQSTLSLDTMVPGGQQVYVTEGDDATGQLAGQLKFTAAHSVATSGPALYDGFSIGDDEELQFEGKDWFACPIDDFNSGYGIWAVSRVAGSNAGADCLSFTWRAVQVGDETKSAYQYQ
DpEcp32-4	ATGCATCCCACTCTCACCCTCGCCCTCCTCAGCACCCTCCTCCTCGCCACCTTCGCAACGGCCCAACGCTCCTTCTACCTCCTCGCCCTCCGCAGCGCGTCTCCCATCCACTTCGGCACGATCAATGCAAACGCTAGCGGCCTTTGGATCGGCAAGCAATCCGCAGACTACTGCCCCAACCTGCCTGGTCTTCGCAGCTCGTGCCCCAACTCCACCGCTACGGTCTTTGGAATCTCTGAGGACGGAGTCCAGAGCAATACCACGGGGAATTTGTATCTTGAGGTCATTGTGCCGGGGGGTCAGCAGATCTACATCGAGCCAACATGCGGCAAGGTCCTCTACACCACCCCACACTCAATTTTCAAGCCCCAAGGCAGTATCTTGGGCGGCTGGTCTCTC…	MHPTLTLALLSTLLLATFATAQRSFYLLALRSASPIHFGTINANASGLWIGKQSADYCPNLPGLRSSCPNSTATVFGISEDGVQSNTTGNLYLEVIVPGGQQIYIEPTCGKVLYTTPHSIFKPQGSILGGWSLDTTRDGELSFLAYLNGTFFCPVDNITDPVTRQPRGPWQMYASLPNVTLPSKQCLGANLLASNTSGPGAFEYS
a Ff: F. fulva; Ds: D. septosporum; Dp: D. pini.
