## Supplementary Table 2 for "Characterization of two conserved cell death elicitor families from the Dothideomycete fungal pathogens *Dothistroma septosporum* and *Fulvia fulva* (syn. *Cladosporium fulvum*)"

### Sheet: Table S2
Supplementary Table S2: Primers used in this study.
Name	Sequence 5' - 3'	Note
FfEcp20-1	Sythetized	contain BsaI site and Golden Gate compatible overhangs
FfEcp20-2 fw	GGTCTCGCAAGGTACCATCGGAGCTAGCCGGGCCGA
FfEcp20-2 rev	GGTCTCGAAGCCTAGGCGACACCTGTCGAGCCGGTCTC
FfEcp20-3	Sythetized
FfEcp20-4	Sythetized
DsEcp20-1 fw	GGTCTCGCAAGGCAGCAATCGAGGCCCG
DsEcp20-1 rev	GGTCTCGAAGCTTAGAGAACAGCTGAGGAGAGCTT
DsEcp20-2 fw	GGTCTCGCAAGGCCCCGTCAGAACTAGCC
DsEcp20-2 rev	GGTCTCGAAGCCTAGACGACACGTGTCGG
DsEcp20-3 fw	GGTCTCGCAAGCTCCCCGCCGGCGTC
DsEcp20-3 rev	GGTCTCGAAGCTAAGAGCTCTTGGACTTGGTACC
DsEcp20-4 fw	GGTCTCGCAAGGCACCGGCCGCGGA
DsEcp20-4 rev	GGTCTCGAAGCTATGATGGGAGGTTCTGTGGAGT
FfEcp32-1 fw	GGTCTCGCAAGGCAGCAACCCCAGGAGC
FfEcp32-1 rev	GGTCTCGAAGCCTAGTTGTACTGCCATGCGC
FfEcp32-2 fw	GGTCTCGCAAGGGCACAACTGAACCACTCC
FfEcp32-2 rev	GGTCTCGAAGCCTAGACGTACTGGTATGCCTGG
FfEcp32-3 fw	GGTCTCGCAAGTCCCCAGTTCCCCAAGC
FfEcp32-3 rev	GGTCTCGAAGCTTACTGGTACTGCCAAGCCG
FfEcp32-4	Sythetized
FfEcp32-5	Sythetized
DsEcp32-1 fw	GGTCTCGCAAGGCAGCAACTCCAGAAGCC
DsEcp32-1 rev	GGTCTCGAAGCTTAGTTGCTGTACTGCCATGC
DsEcp32-3 fw	GGTCTCGCAAGTCTCCAGTCCCCCAAACCG
DsEcp32-3 rev	GGTCTCGAAGCTACTCATACTGATAAGCACTTTCCG
DsEcp32-4	Sythetized
DsEcp32-5	Sythetized
GUA2 DsEcp20-3 fw	GGTCTCGCAAGCTCCCCGCCGGCGTC
GUA2 DsEcp20-3 rev	GGTCTCGAAGCCTAAGAATTCTTGGACTTCGTACCTGAAAT
COLN DsEcp32-1 fw	GGTCTCGCAAGGCAGCAACTCCAGAAGCC
COLN DsEcp32-1 rev	GGTCTCGAAGCTTAGTTGCTGTACTGCCATGC
GUA2 DsEcp32-3 fw	GGTCTCGCAAGTCCCCTGTTCCCCAAACCA
GUA2 DsEcp32-3 rev	GGTCTCGAAGCCTACTCATACTGATACGCACTCTCC
DpEcp20-3 fw	GGTCTCGCAAGCTCCCCGCCGGCGTC
DpEcp20-3 rev	GGTCTCGAAGCCTACGAGCTCTTGGACTTAGTACCC
DpEcp32-1 fw	GGTCTCGCAAGGCAGCGACTCCAGAAGCCG
DpEcp32-1 rev	GGTCTCGAAGCTTAGCTGCTGTACTGCCATGC
DpEcp32-3 fw	GGTCTCGCAAGTCTCCAGTGCCCCAAGCCGA
DpEcp32-3 rev	GGTCTCGAAGCCTACTGGTACTGGTACGCACTCTTCGT
SmaI_DsEcp20-3	CCCGGGCCCGACTACAAGGACGACGATGACAAGCTCCCCGCCGGCGTC	contain SmaI site and flag-tag sequence as overhang
EcoRI_DsEcp20-3	GGGAATTCCTAAGAGCTCTTGGACTTGGTACCTG	contain EcoRI site
SmaI_DsEcp20-4	CCCGGGCCCGACTACAAGGACGACGATGACAAGGCACCGGCCGCGG	contain SmaI site and flag-tag sequence as overhang
EcoRI_DsEcp20-4	GGGAATTCCTATGATGGGAGGTTCTGTGGAG	contain EcoRI site
pICH86988 fw	AGGACACGCTCGAGTATAAG	pICH86988 sequencing
pICH86988 rev	CATGCGATCATAGGCTTCTC
AOXI fw	GACTGGTTCCAATTGACAAGC	pPic9-His6 sequencing
AOXI rev	GCAAATGGCATTCTGACATCC
TRV:T26 fw	CGACAAGACCCTGCACACAGGGGTAGTTGGAACGA	TRV-VIGS constructs
TRV:T26 rev	GAGAAGAGCCCTGCATCAATGACAATCCACTAGCTCC
TRV:T26-2 fw	CGACAAGACCCTGCACTGCCCTATCTGCACTAGAT
TRV:T26-2 rev	GAGAAGAGCCCTGCAAGGATATGGACCTGATACCG
TRV:BAK1 fw	CGACAAGACCCTGCAAGCTCATAACTGGGCAACGG
TRV:BAK1 rev	GAGAAGAGCCCTGCAGTGAGGGTGGTGAGCAGGAT
TRV:SOBIR1 fw	CGACAAGACCCTGCAAATCTTTATCCACCAGATC
TRV:SOBIR1 rev	GAGAAGAGCCCTGCACAGAAAGTTTTCCAATGGC
Niben101Scf03138g01049.1 rev	GTTATACCTCCAACAATTCAGCTG	RT-qPCR
Niben101Scf03138g01049.1 fw	CATTCCCGTTTAGGTCCAGATA
Niben101Scf01834g02009.1 fw	CCTTACATTTCTTAGGTCGCTTG
Niben101Scf01834g02009.1 rev	GGACTGAATAATCGACCATTGCT
qTRV:BAK1 fw	ATTGCTGGAGGAGTTGCTGCCGG
qTRV:BAK1 rev	CCACGTACAGCAGTGGTAACAT
qTRV:SOBIR1 fw	CTTAGAAAAACTCTCTTTAGC
qTRV:SOBIR1 rev	TATGGATTGGAGTGACATTATG
