## Supplementary Table 3 for "Characterization of two conserved cell death elicitor families from the Dothideomycete fungal pathogens *Dothistroma septosporum* and *Fulvia fulva* (syn. *Cladosporium fulvum*)"

### Sheet: Table S3
Supplementary Table S3: Percentage pairwise amino acid identity between Ecp20 and Ecp32 family members from Fulvia fulva, Dothistroma pini and Dothistroma septosporum.
IDa	FfEcp20-1	FfEcp20-2	FfEcp20-3	FfEcp20-4	DpEcp20-1	DpEcp20-2	DpEcp20-3	DpEcp20-4	DsEcp20-1	DsEcp20-2	DsEcp20-3	DsEcp20-4
FfEcp20-1		14.9	11.2	13.2	47.6	13.1	9.5	10.8	45.8	12.5	9.5	10.8
FfEcp20-2	14.9		43.8	13.2	17.9	73.5	42.1	12.6	19	68.2	41.4	13.8
FfEcp20-3	11.2	43.8		13.1	13.7	42.2	86.3	11.9	15.5	42.2	83	12.5
FfEcp20-4	13.2	13.2	13.1		14.3	10.7	14.5	84	14.9	11.3	15.1	85.4
DpEcp20-1	47.6	17.9	13.7	14.3		16	13.7	14.3	88.6	17.8	13.7	14.3
DpEcp20-2	13.1	73.5	42.2	10.7	16		39.2	11.9	17.2	83.4	37.9	13.2
DpEcp20-3	9.5	42.1	86.3	14.5	13.7	39.2		13.2	15.5	39.9	88.8	13.2
DpEcp20-4	10.8	12.6	11.9	84	14.3	11.9	13.2		14.3	14.5	13.8	93.8
DsEcp20-1	45.8	19	15.5	14.9	88.6	17.2	15.5	14.3		17.8	14.9	14.9
DsEcp20-2	12.5	68.2	42.2	11.3	17.8	83.4	39.9	14.5	17.8		40.5	14.5
DsEcp20-3	9.5	41.4	83	15.1	13.7	37.9	88.8	13.8	14.9	40.5		13.8
DsEcp20-4	10.8	13.8	12.5	85.4	14.3	13.2	13.2	93.8	14.9	14.5	13.8
	FfEcp32-1	FfEcp32-2	FfEcp32-3	FfEcp32-4	FfEcp32-5	DpEcp32-1	DpEcp32-3	DpEcp32-4	DsEcp32-1	DsEcp32-3	DsEcp32-4	DsEcp32-5
FfEcp32-1		38	49.8	23	31.1	71.9	43.1	22.1	69.5	44.5	20.7	31.1
FfEcp32-2	38		42.1	21.7	29.5	36.7	38.8	20.7	34.6	39.3	19.2	26.7
FfEcp32-3	49.8	42.1		25.7	35.1	49.5	71.5	25.7	48.6	70.4	23.4	37.1
FfEcp32-4	23	21.7	25.7		25.6	25.7	23.9	82.4	24.3	25.7	83.9	24.3
FfEcp32-5	31.1	29.5	35.1	25.6		30.4	31.6	22.7	30.8	32.7	21.8	80.1
DpEcp32-1	71.9	36.7	49.5	25.7	30.4		44.3	23.8	83	43.3	23.8	30.4
DpEcp32-3	43.1	38.8	71.5	23.9	31.6	44.3		25.7	45.5	80.6	23.9	33.2
DpEcp32-4	22.1	20.7	25.7	82.4	22.7	23.8	25.7		22.4	25.2	91.7	23.8
DsEcp32-1	69.5	34.6	48.6	24.3	30.8	83	45.5	22.4		43.5	23.4	30.8
DsEcp32-3	44.5	39.3	70.4	25.7	32.7	43.3	80.6	25.2	43.5		24.3	34.3
DsEcp32-4	20.7	19.2	23.4	83.9	21.8	23.8	23.9	91.7	23.4	24.3		22.9
DsEcp32-5	31.1	26.7	37.1	24.3	80.1	30.4	33.2	23.8	30.8	34.3	22.9
a Ff: F. fulva; Ds: D. septosporum; Dp: D. pini.
