## Supplementary Table 4 for "Characterization of two conserved cell death elicitor families from the Dothideomycete fungal pathogens *Dothistroma septosporum* and *Fulvia fulva* (syn. *Cladosporium fulvum*)"

### Sheet: Table S4
Supplementary Table S4: Features of cloned Dothistroma septosporum and Fulvia fulva Ecp20 and Ecp32 proteins and gene expression levels.
General					D. septosporium expressiond				Fulvia fulva expressione				EffectorP 3.0f				AlphaFold2 structural predictionsg
JGI Protein ID numbera	Pathogen	Name	CDSb	LengthC	FM	E	M	L	FM	4 dpi	8 dpi	12 dpi	Cytoplasmic effector	Apoplastic effector	Non-effector	Prediction	Top hit - PDB accession ID	Top hit - PDB description	Z-score
189833	F. fulva	FfEcp20-1	501	146 (4)					*	*	*	*	Y (0.625)	-	-	Cytoplasmic effector	7cwp	ROOT INDUCED SIGNALLING PROTEIN	8.8
196849	F. fulva	FfEcp20-2	450	133 (4)					114	1984	1827	1975	Y (0.722)	Y (0.843)	-	Apoplastic/cytoplasmic effector	5xmz	EFFECTOR PROTEIN PEVD1	9.1
192674	F. fulva	FfEcp20-3	462	137 (4)					5	660	201	598	-	Y (0.671)	-	Apoplastic effector	5xmz	EFFECTOR PROTEIN PEVD1	9.1
191139	F. fulva	FfEcp20-4	432	125 (4)					485	1640	20	177	-	Y (0.838)	-	Apoplastic effector	7cwj	ROOT INDUCED EFFECTOR PROTEIN TSP1	20.1
51311	D. septosporum	DsEcp20-1	501	146 (4)	19	62	53	57					Y (0.507)	Y (0.849)	-	Apoplastic/cytoplasmic effector	7cwj	ROOT INDUCED EFFECTOR PROTEIN TSP1	9.3
51158	D. septosporum	DsEcp20-2	456	134 (4)	10	17	57	84					Y (0.832)	Y (0.679)	-	Cytoplasmic/apoplastic effector	4aud	MAJOR ALLERGEN ALT A 1 SUBUNIT	9
70694	D. septosporum	DsEcp20-3	459	136 (4)	5	4.2	205	114					-	Y (0.834)	-	Apoplastic effector	5xmz	EFFECTOR PROTEIN PEVD1	9.3
43416	D. septosporum	DsEcp20-4	435	126 (4)	8	233	192	3732					-	Y (0.855)	-	Apoplastic effector	7cwj	ROOT INDUCED EFFECTOR PROTEIN TSP1	18.4
190869	F. fulva	FfEcp32-1	594	183 (4)					97	547	1025	602	Y (0.699)	Y (0.548)	-	Cytoplasmic/apoplastic effector	7kc8	16.4 KDA SALIVARY PEPTIDE	9.8
183790	F. fulva	FfEcp32-2	588	176 (2)					1	84	169	221	-	Y (0.795)	-	Apoplastic effector	3c9z	AGGLUTININ II	10.1
189688	F. fulva	FfEcp32-3	621	191 (4)					2	84	8	452	-	Y (0.555)	-	Apoplastic effector	4j2k	TRYPSIN INHIBITOR	9.5
194822	F. fulva	FfEcp32-4	609	185 (5)					*	*	*	*	-	Y (0.773)	-	Apoplastic effector	3v0a	BONT/A	9.4
185982	F. fulva	FfEcp32-5	582	179 (0)					21	*	*	0.5	-	Y (0.709)	-	Apoplastic effector	4j2k	TRYPSIN INHIBITOR	9.7
75860	D. septosporum	DsEcp32-1	597	185 (4)	53	81	34	67					Y (0.626)	Y (0.554)	-	Cytoplasmic/apoplastic effector	4j2k	TRYPSIN INHIBITOR	9.7
70057	D. septosporum	DsEcp32-3	615	190 (5)	310	467	2569	3312					-	Y (0.745)	-	Apoplastic effector	4j2k	TRYPSIN INHIBITOR	9.1
95543	D. septosporum	DsEcp32-4	606	184 (5)	9	3	4	10					-	Y (0.588)	-	Apoplastic effector	5tpb	BOTULINUM NEUROTOXIN TYPE A	10.2
174276	D. septosporum	DsEcp32-5	588	182 (0)	14	17	536	101					-	Y (0.548)	-	Apoplastic effector	4j2k	TRYPSIN INHIBITOR	9.4
a Protein ID in the Joint Genome Institute MycoCosm database.
b Length of coding sequence in base pairs.
c Mature protein length (predicted N-terminal signal peptide removed) in amino acids; number of cysteine residues in brackets.
d Gene expression in fungal mycelium (FM) during growth of D. septosporum in vitro and during Early (E), Mid (M) and Late (L) infection of Pinus radiata (in planta) (Bradshaw et al. 2016) shown as Reads Per Million per Kilobase (RPMK) values.
e Expression in FM during growth of F. fulva in vitro and at 4 days post-inoculation (dpi), 8 dpi and 12 dpi of Solanum lycopersicum (in planta) (Mesarich et al. 2018) shown as Fragments Per Kilobase per Million (FPKM) values. * Gene expression was not detected in the RNA-seq experiment.
f Protein sequences were queried at https://github.com/JanaSperschneider/EffectorP-3.0.
g Structural predictions were made using AlphaFold2 (Jumper et al., 2021; Mirdita et al., 2022) and the predicted structure was queried against those in the Protein Data Bank (PDB), using the protein structure comparison server, Dali (Holm, 2020). A signifcant hit was considered if the Z-score was 2 or greater.
